# The Complete Sequence and Comparative Analysis of Ape Sex Chromosomes

**DOI:** 10.1101/2023.11.30.569198

**Authors:** Kateryna D. Makova, Brandon D. Pickett, Robert S. Harris, Gabrielle A. Hartley, Monika Cechova, Karol Pal, Sergey Nurk, DongAhn Yoo, Qiuhui Li, Prajna Hebbar, Barbara C. McGrath, Francesca Antonacci, Margaux Aubel, Arjun Biddanda, Matthew Borchers, Erich Bornberg-Bauer, Gerard G. Bouffard, Shelise Y. Brooks, Lucia Carbone, Laura Carrel, Andrew Carroll, Pi-Chuan Chang, Chen-Shan Chin, Daniel E. Cook, Sarah J.C. Craig, Luciana de Gennaro, Mark Diekhans, Amalia Dutra, Gage H. Garcia, Patrick G.S. Grady, Richard E. Green, Diana Haddad, Pille Hallast, William T. Harvey, Glenn Hickey, David A. Hillis, Savannah J. Hoyt, Hyeonsoo Jeong, Kaivan Kamali, Sergei L. Kosakovsky Pond, Troy M. LaPolice, Charles Lee, Alexandra P. Lewis, Yong-Hwee E. Loh, Patrick Masterson, Kelly M. McGarvey, Rajiv C. McCoy, Paul Medvedev, Karen H. Miga, Katherine M. Munson, Evgenia Pak, Benedict Paten, Brendan J. Pinto, Tamara Potapova, Arang Rhie, Joana L. Rocha, Fedor Ryabov, Oliver A. Ryder, Samuel Sacco, Kishwar Shafin, Valery A. Shepelev, Viviane Slon, Steven J. Solar, Jessica M. Storer, Peter H. Sudmant, Sweetalana, Alex Sweeten, Michael G. Tassia, Françoise Thibaud-Nissen, Mario Ventura, Melissa A. Wilson, Alice C. Young, Huiqing Zeng, Xinru Zhang, Zachary A. Szpiech, Christian D. Huber, Jennifer L. Gerton, Soojin V. Yi, Michael C. Schatz, Ivan A. Alexandrov, Sergey Koren, Rachel J. O’Neill, Evan E. Eichler, Adam M. Phillippy

## Abstract

Apes possess two sex chromosomes—the male-specific Y and the X shared by males and females. The Y chromosome is crucial for male reproduction, with deletions linked to infertility^1^. The X chromosome carries genes vital for reproduction and cognition^2^. Variation in mating patterns and brain function among great apes suggests corresponding differences in their sex chromosomes. However, due to their highly repetitive nature and incomplete reference assemblies, ape sex chromosomes have been challenging to study. Here, using the methodology developed for the telomere-to-telomere (T2T) human genome, we produced gapless assemblies of the X and Y chromosomes for five great apes (chimpanzee, bonobo, gorilla, Bornean and Sumatran orangutans) and a lesser ape, the siamang gibbon. These assemblies allowed us to untangle the intricacies of ape sex chromosome evolution. We found that, compared to the Xs, the ape Ys vary greatly in size and have low alignability and high levels of structural rearrangements. This divergence on the Y arises from the accumulation of lineage-specific ampliconic regions, palindromes, transposable elements, and satellites. Our analysis of Y chromosome genes revealed expansions of multi-copy gene families and signatures of purifying selection. Thus, the Y exhibits dynamic evolution, while the X is more stable. Mapping short-read sequencing data to these assemblies revealed diversity and selection patterns on sex chromosomes of >100 great ape individuals. These reference assemblies are expected to inform human evolution and conservation genetics of nonhuman apes, all of which are endangered species.
