## Supplementary material for "The Complete Sequence and Comparative Analysis of Ape Sex Chromosomes": File 2

bonobo	mPanPan1	chrX	0	70282	ANCESTRAL
bonobo	mPanPan1	chrX	70282	2527836	PAR
bonobo	mPanPan1	chrX	2527836	2784000	ANCESTRAL
bonobo	mPanPan1	chrX	2784000	4699000	AMPLICONIC
bonobo	mPanPan1	chrX	4699000	9709644	ANCESTRAL
bonobo	mPanPan1	chrX	9709644	9837000	AMPLICONIC
bonobo	mPanPan1	chrX	9837000	10133825	ANCESTRAL
bonobo	mPanPan1	chrX	10133825	10144757	AMPLICONIC
bonobo	mPanPan1	chrX	10144757	38893529	ANCESTRAL
bonobo	mPanPan1	chrX	38893529	38912172	AMPLICONIC
bonobo	mPanPan1	chrX	38912172	39145881	ANCESTRAL
bonobo	mPanPan1	chrX	39145881	39164544	AMPLICONIC
bonobo	mPanPan1	chrX	39164544	49752000	ANCESTRAL
bonobo	mPanPan1	chrX	49752000	49920372	AMPLICONIC
bonobo	mPanPan1	chrX	49920372	53059393	ANCESTRAL
bonobo	mPanPan1	chrX	53059393	53117879	AMPLICONIC
bonobo	mPanPan1	chrX	53117879	53437475	ANCESTRAL
bonobo	mPanPan1	chrX	53437475	53473837	AMPLICONIC
bonobo	mPanPan1	chrX	53473837	53573734	ANCESTRAL
bonobo	mPanPan1	chrX	53573734	53610111	AMPLICONIC
bonobo	mPanPan1	chrX	53610111	53862897	ANCESTRAL
bonobo	mPanPan1	chrX	53862897	53924278	AMPLICONIC
bonobo	mPanPan1	chrX	53924278	54033152	ANCESTRAL
bonobo	mPanPan1	chrX	54033152	54375021	AMPLICONIC
bonobo	mPanPan1	chrX	54375021	56887352	ANCESTRAL
bonobo	mPanPan1	chrX	56887352	56955301	AMPLICONIC
bonobo	mPanPan1	chrX	56955301	59530707	ANCESTRAL
bonobo	mPanPan1	chrX	59530707	62384166	SATELLITE
bonobo	mPanPan1	chrX	62384166	62688918	ANCESTRAL
bonobo	mPanPan1	chrX	62688918	62807889	AMPLICONIC
bonobo	mPanPan1	chrX	62807889	71340000	ANCESTRAL
bonobo	mPanPan1	chrX	71340000	71476933	AMPLICONIC
bonobo	mPanPan1	chrX	71476933	72416259	ANCESTRAL
bonobo	mPanPan1	chrX	72416259	72758214	AMPLICONIC
bonobo	mPanPan1	chrX	72758214	101805633	ANCESTRAL
bonobo	mPanPan1	chrX	101805633	102103638	AMPLICONIC
bonobo	mPanPan1	chrX	102103638	105777052	ANCESTRAL
bonobo	mPanPan1	chrX	105777052	105810210	AMPLICONIC
bonobo	mPanPan1	chrX	105810210	115188000	ANCESTRAL
bonobo	mPanPan1	chrX	115188000	115309000	AMPLICONIC
bonobo	mPanPan1	chrX	115309000	119448658	ANCESTRAL
bonobo	mPanPan1	chrX	119448658	119765698	AMPLICONIC
bonobo	mPanPan1	chrX	119765698	134552645	ANCESTRAL
bonobo	mPanPan1	chrX	134552645	134693478	AMPLICONIC
bonobo	mPanPan1	chrX	134693478	135056000	ANCESTRAL
bonobo	mPanPan1	chrX	135056000	135366803	AMPLICONIC
bonobo	mPanPan1	chrX	135366803	140517619	ANCESTRAL
bonobo	mPanPan1	chrX	140517619	140609194	AMPLICONIC
bonobo	mPanPan1	chrX	140609194	140937816	ANCESTRAL
bonobo	mPanPan1	chrX	140937816	141146035	AMPLICONIC
bonobo	mPanPan1	chrX	141146035	146100867	ANCESTRAL
bonobo	mPanPan1	chrX	146100867	146148597	AMPLICONIC
bonobo	mPanPan1	chrX	146148597	148852000	ANCESTRAL
bonobo	mPanPan1	chrX	148852000	150075000	AMPLICONIC
bonobo	mPanPan1	chrX	150075000	152740000	ANCESTRAL
bonobo	mPanPan1	chrX	152740000	152847000	AMPLICONIC
bonobo	mPanPan1	chrX	152847000	153133324	ANCESTRAL
bonobo	mPanPan1	chrX	153133324	153192269	AMPLICONIC
bonobo	mPanPan1	chrX	153192269	153299354	ANCESTRAL
bonobo	mPanPan1	chrX	153299354	153337131	AMPLICONIC
bonobo	mPanPan1	chrX	153337131	154314082	ANCESTRAL
bonobo	mPanPan1	chrX	154314082	154374090	AMPLICONIC
bonobo	mPanPan1	chrX	154374090	154533262	ANCESTRAL
bonobo	mPanPan1	chrX	154533262	154626415	AMPLICONIC
bonobo	mPanPan1	chrX	154626415	155308398	ANCESTRAL
bonobo	mPanPan1	chrX	155308398	155475354	AMPLICONIC
bonobo	mPanPan1	chrX	155475354	155956000	ANCESTRAL
bonobo	mPanPan1	chrX	155956000	156091000	AMPLICONIC
bonobo	mPanPan1	chrX	156091000	156408085	ANCESTRAL
bonobo	mPanPan1	chrX	156408085	156502125	PAR
bonobo	mPanPan1	chrX	156502125	156785228	ANCESTRAL
bonobo	mPanPan1	chrX	156785228	157903709	SATELLITE
bonobo	mPanPan1	chrX	157903709	158072155	ANCESTRAL
bonobo	mPanPan1	chrX	158072155	158683551	SATELLITE
bonobo	mPanPan1	chrX	158683551	158981128	ANCESTRAL
bonobo	mPanPan1	chrX	158981128	160249396	SATELLITE
bonobo	mPanPan1	chrY	0	37079	UNCLASSIFIED
bonobo	mPanPan1	chrY	37079	2526344	PAR
bonobo	mPanPan1	chrY	2526344	4150212	ANCESTRAL
bonobo	mPanPan1	chrY	4150212	5264814	AMPLICONIC
bonobo	mPanPan1	chrY	5264814	6378000	ANCESTRAL
bonobo	mPanPan1	chrY	6378000	7195000	AMPLICONIC
bonobo	mPanPan1	chrY	7195000	8544000	ANCESTRAL
bonobo	mPanPan1	chrY	8544000	8649000	AMPLICONIC
bonobo	mPanPan1	chrY	8649000	11631017	ANCESTRAL
bonobo	mPanPan1	chrY	11631017	12691000	AMPLICONIC
bonobo	mPanPan1	chrY	12691000	12691531	UNCLASSIFIED
bonobo	mPanPan1	chrY	12691531	13262861	SATELLITE
bonobo	mPanPan1	chrY	13262861	13267177	UNCLASSIFIED
bonobo	mPanPan1	chrY	13267177	13970284	AMPLICONIC
bonobo	mPanPan1	chrY	13970284	13975858	UNCLASSIFIED
bonobo	mPanPan1	chrY	13975858	14394102	SATELLITE
bonobo	mPanPan1	chrY	14394102	15197000	AMPLICONIC
bonobo	mPanPan1	chrY	15197000	15197364	UNCLASSIFIED
bonobo	mPanPan1	chrY	15197364	15759465	SATELLITE
bonobo	mPanPan1	chrY	15759465	16469190	AMPLICONIC
bonobo	mPanPan1	chrY	16469190	16896149	SATELLITE
bonobo	mPanPan1	chrY	16896149	17731186	AMPLICONIC
bonobo	mPanPan1	chrY	17731186	18361640	SATELLITE
bonobo	mPanPan1	chrY	18361640	18923517	AMPLICONIC
bonobo	mPanPan1	chrY	18923517	19395154	SATELLITE
bonobo	mPanPan1	chrY	19395154	19396000	UNCLASSIFIED
bonobo	mPanPan1	chrY	19396000	21727000	AMPLICONIC
bonobo	mPanPan1	chrY	21727000	21728543	UNCLASSIFIED
bonobo	mPanPan1	chrY	21728543	22213812	SATELLITE
bonobo	mPanPan1	chrY	22213812	22922590	AMPLICONIC
bonobo	mPanPan1	chrY	22922590	23456376	SATELLITE
bonobo	mPanPan1	chrY	23456376	23458000	UNCLASSIFIED
bonobo	mPanPan1	chrY	23458000	24331000	AMPLICONIC
bonobo	mPanPan1	chrY	24331000	24332564	UNCLASSIFIED
bonobo	mPanPan1	chrY	24332564	24747355	SATELLITE
bonobo	mPanPan1	chrY	24747355	24752000	UNCLASSIFIED
bonobo	mPanPan1	chrY	24752000	25269000	AMPLICONIC
bonobo	mPanPan1	chrY	25269000	25273920	UNCLASSIFIED
bonobo	mPanPan1	chrY	25273920	25775019	SATELLITE
bonobo	mPanPan1	chrY	25775019	25776000	UNCLASSIFIED
bonobo	mPanPan1	chrY	25776000	26639000	AMPLICONIC
bonobo	mPanPan1	chrY	26639000	26640471	UNCLASSIFIED
bonobo	mPanPan1	chrY	26640471	27048620	SATELLITE
bonobo	mPanPan1	chrY	27048620	27054000	UNCLASSIFIED
bonobo	mPanPan1	chrY	27054000	27571000	AMPLICONIC
bonobo	mPanPan1	chrY	27571000	27575153	UNCLASSIFIED
bonobo	mPanPan1	chrY	27575153	28072947	SATELLITE
bonobo	mPanPan1	chrY	28072947	28074000	UNCLASSIFIED
bonobo	mPanPan1	chrY	28074000	31235000	AMPLICONIC
bonobo	mPanPan1	chrY	31235000	31243512	UNCLASSIFIED
bonobo	mPanPan1	chrY	31243512	34904854	SATELLITE
bonobo	mPanPan1	chrY	34904854	39105000	AMPLICONIC
bonobo	mPanPan1	chrY	39105000	39641213	UNCLASSIFIED
bonobo	mPanPan1	chrY	39641213	46801687	SATELLITE
bonobo	mPanPan1	chrY	46801687	46897825	PAR
bonobo	mPanPan1	chrY	46897825	46925665	UNCLASSIFIED
chimpanzee	mPanTro3	chrX	0	591255	SATELLITE
chimpanzee	mPanTro3	chrX	591255	695954	ANCESTRAL
chimpanzee	mPanTro3	chrX	695954	3166326	PAR
chimpanzee	mPanTro3	chrX	3166326	3424000	ANCESTRAL
chimpanzee	mPanTro3	chrX	3424000	3593000	AMPLICONIC
chimpanzee	mPanTro3	chrX	3593000	8612703	ANCESTRAL
chimpanzee	mPanTro3	chrX	8612703	8670650	AMPLICONIC
chimpanzee	mPanTro3	chrX	8670650	8987844	ANCESTRAL
chimpanzee	mPanTro3	chrX	8987844	8998644	AMPLICONIC
chimpanzee	mPanTro3	chrX	8998644	48626000	ANCESTRAL
chimpanzee	mPanTro3	chrX	48626000	48723464	AMPLICONIC
chimpanzee	mPanTro3	chrX	48723464	51703961	ANCESTRAL
chimpanzee	mPanTro3	chrX	51703961	51763787	AMPLICONIC
chimpanzee	mPanTro3	chrX	51763787	52083202	ANCESTRAL
chimpanzee	mPanTro3	chrX	52083202	52119541	AMPLICONIC
chimpanzee	mPanTro3	chrX	52119541	52219366	ANCESTRAL
chimpanzee	mPanTro3	chrX	52219366	52255733	AMPLICONIC
chimpanzee	mPanTro3	chrX	52255733	52498000	ANCESTRAL
chimpanzee	mPanTro3	chrX	52498000	53021090	AMPLICONIC
chimpanzee	mPanTro3	chrX	53021090	55492131	ANCESTRAL
chimpanzee	mPanTro3	chrX	55492131	55560177	AMPLICONIC
chimpanzee	mPanTro3	chrX	55560177	58108941	ANCESTRAL
chimpanzee	mPanTro3	chrX	58108941	60525984	SATELLITE
chimpanzee	mPanTro3	chrX	60525984	60829359	ANCESTRAL
chimpanzee	mPanTro3	chrX	60829359	61025000	AMPLICONIC
chimpanzee	mPanTro3	chrX	61025000	69454000	ANCESTRAL
chimpanzee	mPanTro3	chrX	69454000	69588637	AMPLICONIC
chimpanzee	mPanTro3	chrX	69588637	70539410	ANCESTRAL
chimpanzee	mPanTro3	chrX	70539410	70881264	AMPLICONIC
chimpanzee	mPanTro3	chrX	70881264	99768533	ANCESTRAL
chimpanzee	mPanTro3	chrX	99768533	100096366	AMPLICONIC
chimpanzee	mPanTro3	chrX	100096366	103774950	ANCESTRAL
chimpanzee	mPanTro3	chrX	103774950	103808022	AMPLICONIC
chimpanzee	mPanTro3	chrX	103808022	113212000	ANCESTRAL
chimpanzee	mPanTro3	chrX	113212000	113455000	AMPLICONIC
chimpanzee	mPanTro3	chrX	113455000	117572000	ANCESTRAL
chimpanzee	mPanTro3	chrX	117572000	117821000	AMPLICONIC
chimpanzee	mPanTro3	chrX	117821000	132578959	ANCESTRAL
chimpanzee	mPanTro3	chrX	132578959	132719345	AMPLICONIC
chimpanzee	mPanTro3	chrX	132719345	133176937	ANCESTRAL
chimpanzee	mPanTro3	chrX	133176937	133386039	AMPLICONIC
chimpanzee	mPanTro3	chrX	133386039	138526750	ANCESTRAL
chimpanzee	mPanTro3	chrX	138526750	138634855	AMPLICONIC
chimpanzee	mPanTro3	chrX	138634855	138967293	ANCESTRAL
chimpanzee	mPanTro3	chrX	138967293	139183000	AMPLICONIC
chimpanzee	mPanTro3	chrX	139183000	144173226	ANCESTRAL
chimpanzee	mPanTro3	chrX	144173226	144212161	AMPLICONIC
chimpanzee	mPanTro3	chrX	144212161	146918265	ANCESTRAL
chimpanzee	mPanTro3	chrX	146918265	147449963	AMPLICONIC
chimpanzee	mPanTro3	chrX	147449963	150159449	ANCESTRAL
chimpanzee	mPanTro3	chrX	150159449	150267474	AMPLICONIC
chimpanzee	mPanTro3	chrX	150267474	150548780	ANCESTRAL
chimpanzee	mPanTro3	chrX	150548780	150608383	AMPLICONIC
chimpanzee	mPanTro3	chrX	150608383	150716349	ANCESTRAL
chimpanzee	mPanTro3	chrX	150716349	150754873	AMPLICONIC
chimpanzee	mPanTro3	chrX	150754873	151723714	ANCESTRAL
chimpanzee	mPanTro3	chrX	151723714	151784038	AMPLICONIC
chimpanzee	mPanTro3	chrX	151784038	151943436	ANCESTRAL
chimpanzee	mPanTro3	chrX	151943436	152036661	AMPLICONIC
chimpanzee	mPanTro3	chrX	152036661	152717736	ANCESTRAL
chimpanzee	mPanTro3	chrX	152717736	152883896	AMPLICONIC
chimpanzee	mPanTro3	chrX	152883896	153892427	ANCESTRAL
chimpanzee	mPanTro3	chrY	0	371312	SATELLITE
chimpanzee	mPanTro3	chrY	371312	479593	UNCLASSIFIED
chimpanzee	mPanTro3	chrY	479593	2969625	PAR
chimpanzee	mPanTro3	chrY	2969625	4608998	ANCESTRAL
chimpanzee	mPanTro3	chrY	4608998	5668980	AMPLICONIC
chimpanzee	mPanTro3	chrY	5668980	6792000	ANCESTRAL
chimpanzee	mPanTro3	chrY	6792000	7614808	AMPLICONIC
chimpanzee	mPanTro3	chrY	7614808	12244000	ANCESTRAL
chimpanzee	mPanTro3	chrY	12244000	12915000	AMPLICONIC
chimpanzee	mPanTro3	chrY	12915000	12915514	UNCLASSIFIED
chimpanzee	mPanTro3	chrY	12915514	13428986	SATELLITE
chimpanzee	mPanTro3	chrY	13428986	13434000	UNCLASSIFIED
chimpanzee	mPanTro3	chrY	13434000	14139000	AMPLICONIC
chimpanzee	mPanTro3	chrY	14139000	14143042	UNCLASSIFIED
chimpanzee	mPanTro3	chrY	14143042	14600000	SATELLITE
chimpanzee	mPanTro3	chrY	14600000	21851000	AMPLICONIC
chimpanzee	mPanTro3	chrY	21851000	22014363	UNCLASSIFIED
chimpanzee	mPanTro3	chrY	22014363	23334108	SATELLITE
chimpanzee	mPanTro3	chrY	23334108	23342000	UNCLASSIFIED
chimpanzee	mPanTro3	chrY	23342000	27551000	AMPLICONIC
chimpanzee	mPanTro3	chrY	27551000	27628536	UNCLASSIFIED
chimpanzee	mPanTro3	chrY	27628536	27910485	SATELLITE
chimpanzee	mPanTro3	chrY	27910485	27916000	UNCLASSIFIED
chimpanzee	mPanTro3	chrY	27916000	28601000	AMPLICONIC
chimpanzee	mPanTro3	chrY	28601000	28606673	UNCLASSIFIED
chimpanzee	mPanTro3	chrY	28606673	29338433	SATELLITE
chimpanzee	mPanTro3	chrY	29338433	29340000	UNCLASSIFIED
chimpanzee	mPanTro3	chrY	29340000	31139000	AMPLICONIC
chimpanzee	mPanTro3	chrY	31139000	31661587	UNCLASSIFIED
chimpanzee	mPanTro3	chrY	31661587	36295312	SATELLITE
chimpanzee	mPanTro3	chrY	36295312	36445859	UNCLASSIFIED
human	CHM13	chrX	0	2394410	PAR
human	CHM13	chrX	2394410	47660000	ANCESTRAL
human	CHM13	chrX	47660000	47837442	AMPLICONIC
human	CHM13	chrX	47837442	50939485	ANCESTRAL
human	CHM13	chrX	50939485	50996935	AMPLICONIC
human	CHM13	chrX	50996935	51312463	ANCESTRAL
human	CHM13	chrX	51312463	51348894	AMPLICONIC
human	CHM13	chrX	51348894	51448683	ANCESTRAL
human	CHM13	chrX	51448683	51485117	AMPLICONIC
human	CHM13	chrX	51485117	51718000	ANCESTRAL
human	CHM13	chrX	51718000	52258497	AMPLICONIC
human	CHM13	chrX	52258497	54746693	ANCESTRAL
human	CHM13	chrX	54746693	54812839	AMPLICONIC
human	CHM13	chrX	54812839	57347714	ANCESTRAL
human	CHM13	chrX	57347714	61248490	SATELLITE
human	CHM13	chrX	61248490	61553393	ANCESTRAL
human	CHM13	chrX	61553393	61675215	AMPLICONIC
human	CHM13	chrX	61675215	70116403	ANCESTRAL
human	CHM13	chrX	70116403	70232226	AMPLICONIC
human	CHM13	chrX	70232226	71174416	ANCESTRAL
human	CHM13	chrX	71174416	71520476	AMPLICONIC
human	CHM13	chrX	71520476	87642550	ANCESTRAL
human	CHM13	chrX	87642550	91570785	XTR
human	CHM13	chrX	91570785	100642134	ANCESTRAL
human	CHM13	chrX	100642134	100934056	AMPLICONIC
human	CHM13	chrX	100934056	102410141	ANCESTRAL
human	CHM13	chrX	102410141	102510844	AMPLICONIC
human	CHM13	chrX	102510844	104700096	ANCESTRAL
human	CHM13	chrX	104700096	104733867	AMPLICONIC
human	CHM13	chrX	104733867	114134000	ANCESTRAL
human	CHM13	chrX	114134000	114299000	AMPLICONIC
human	CHM13	chrX	114299000	118413361	ANCESTRAL
human	CHM13	chrX	118413361	118573219	AMPLICONIC
human	CHM13	chrX	118573219	133441916	ANCESTRAL
human	CHM13	chrX	133441916	133582232	AMPLICONIC
human	CHM13	chrX	133582232	134042960	ANCESTRAL
human	CHM13	chrX	134042960	134198068	AMPLICONIC
human	CHM13	chrX	134198068	139312784	ANCESTRAL
human	CHM13	chrX	139312784	139432092	AMPLICONIC
human	CHM13	chrX	139432092	139552830	ANCESTRAL
human	CHM13	chrX	139552830	139567026	AMPLICONIC
human	CHM13	chrX	139567026	139781327	ANCESTRAL
human	CHM13	chrX	139781327	140007734	AMPLICONIC
human	CHM13	chrX	140007734	145060651	ANCESTRAL
human	CHM13	chrX	145060651	145082934	AMPLICONIC
human	CHM13	chrX	145082934	147806320	ANCESTRAL
human	CHM13	chrX	147806320	148061999	AMPLICONIC
human	CHM13	chrX	148061999	148184920	ANCESTRAL
human	CHM13	chrX	148184920	148206523	AMPLICONIC
human	CHM13	chrX	148206523	150945170	ANCESTRAL
human	CHM13	chrX	150945170	151056456	AMPLICONIC
human	CHM13	chrX	151056456	151333544	ANCESTRAL
human	CHM13	chrX	151333544	151417247	AMPLICONIC
human	CHM13	chrX	151417247	151517761	ANCESTRAL
human	CHM13	chrX	151517761	151561456	AMPLICONIC
human	CHM13	chrX	151561456	152572450	ANCESTRAL
human	CHM13	chrX	152572450	152632742	AMPLICONIC
human	CHM13	chrX	152632742	152791974	ANCESTRAL
human	CHM13	chrX	152791974	152885316	AMPLICONIC
human	CHM13	chrX	152885316	153574028	ANCESTRAL
human	CHM13	chrX	153574028	153742802	AMPLICONIC
human	CHM13	chrX	153742802	153925834	ANCESTRAL
human	CHM13	chrX	153925834	154259566	PAR
human	HG002	chrX	3756	2396333	PAR
human	HG002	chrX	2396334	47676625	ANCESTRAL
human	HG002	chrX	47676626	47854033	AMPLICONIC
human	HG002	chrX	47854034	50976569	ANCESTRAL
human	HG002	chrX	50976570	51033938	AMPLICONIC
human	HG002	chrX	51033939	51349384	ANCESTRAL
human	HG002	chrX	51349385	51385843	AMPLICONIC
human	HG002	chrX	51385844	51485687	ANCESTRAL
human	HG002	chrX	51485688	51522143	AMPLICONIC
human	HG002	chrX	51522144	51755020	ANCESTRAL
human	HG002	chrX	51755021	52243350	AMPLICONIC
human	HG002	chrX	52295804	54783663	ANCESTRAL
human	HG002	chrX	54783664	54849821	AMPLICONIC
human	HG002	chrX	54849822	57399356	ANCESTRAL
human	HG002	chrX	57399357	61304749	SATELLITE
human	HG002	chrX	61304750	61609591	ANCESTRAL
human	HG002	chrX	61609592	61731451	AMPLICONIC
human	HG002	chrX	61731452	70173723	ANCESTRAL
human	HG002	chrX	70173724	70289192	AMPLICONIC
human	HG002	chrX	70289193	71230989	ANCESTRAL
human	HG002	chrX	71230990	71576992	AMPLICONIC
human	HG002	chrX	71576993	87717822	ANCESTRAL
human	HG002	chrX	87723769	91647350	XTR
human	HG002	chrX	91647351	100728911	ANCESTRAL
human	HG002	chrX	100728912	101020815	AMPLICONIC
human	HG002	chrX	101020816	102502636	ANCESTRAL
human	HG002	chrX	102502637	102603304	AMPLICONIC
human	HG002	chrX	102603305	104792494	ANCESTRAL
human	HG002	chrX	104792495	104826264	AMPLICONIC
human	HG002	chrX	104826265	114230186	ANCESTRAL
human	HG002	chrX	114271781	114437047	AMPLICONIC
human	HG002	chrX	114445935	118575508	ANCESTRAL
human	HG002	chrX	118575509	118735366	AMPLICONIC
human	HG002	chrX	118735367	133592973	ANCESTRAL
human	HG002	chrX	133592974	133733278	AMPLICONIC
human	HG002	chrX	133733279	134193999	ANCESTRAL
human	HG002	chrX	134224840	134331964	AMPLICONIC
human	HG002	chrX	134331965	139447204	ANCESTRAL
human	HG002	chrX	139447205	139566456	AMPLICONIC
human	HG002	chrX	139566457	139789413	ANCESTRAL
human	HG002	chrX	139789414	139803559	AMPLICONIC
human	HG002	chrX	139803560	139924303	ANCESTRAL
human	HG002	chrX	139924304	140150692	AMPLICONIC
human	HG002	chrX	140150693	145200847	ANCESTRAL
human	HG002	chrX	145200848	145222464	AMPLICONIC
human	HG002	chrX	145222465	147949132	ANCESTRAL
human	HG002	chrX	147949133	148204831	AMPLICONIC
human	HG002	chrX	148204832	148327646	ANCESTRAL
human	HG002	chrX	148327647	148349248	AMPLICONIC
human	HG002	chrX	148349249	151084848	ANCESTRAL
human	HG002	chrX	151084849	151195517	AMPLICONIC
human	HG002	chrX	151195518	151473035	ANCESTRAL
human	HG002	chrX	151482652	151556340	AMPLICONIC
human	HG002	chrX	151556341	151656865	ANCESTRAL
human	HG002	chrX	151656866	151700587	AMPLICONIC
human	HG002	chrX	151700588	152671217	ANCESTRAL
human	HG002	chrX	152671218	152731521	AMPLICONIC
human	HG002	chrX	152731522	152890757	ANCESTRAL
human	HG002	chrX	152890758	152972404	AMPLICONIC
human	HG002	chrX	152972405	153661156	ANCESTRAL
human	HG002	chrX	153661157	153829971	AMPLICONIC
human	HG002	chrX	153829972	154013003	ANCESTRAL
human	HG002	chrX	154013004	154346656	PAR
human	HG002	chrY	0	2458320	PAR
human	HG002	chrY	2458320	2727072	ANCESTRAL
human	HG002	chrY	2727072	5914561	XTR
human	HG002	chrY	5914561	6200973	AMPLICONIC
human	HG002	chrY	6200973	6400875	XTR
human	HG002	chrY	6400875	7246000	ANCESTRAL
human	HG002	chrY	7246000	10359000	AMPLICONIC
human	HG002	chrY	10359000	10521036	UNCLASSIFIED
human	HG002	chrY	10521036	12668139	SATELLITE
human	HG002	chrY	12668139	14890566	ANCESTRAL
human	HG002	chrY	14890566	14965450	AMPLICONIC
human	HG002	chrY	14965450	16781325	ANCESTRAL
human	HG002	chrY	16781325	19776671	AMPLICONIC
human	HG002	chrY	19776671	20959054	ANCESTRAL
human	HG002	chrY	20959054	21232750	SATELLITE
human	HG002	chrY	21232750	21844000	ANCESTRAL
human	HG002	chrY	21844000	27119000	AMPLICONIC
human	HG002	chrY	27119000	27443767	UNCLASSIFIED
human	HG002	chrY	27443767	62037606	SATELLITE
human	HG002	chrY	62037606	62122809	UNCLASSIFIED
human	HG002	chrY	62122809	62460029	PAR
gorilla	mGorGor1	chrX	0	1814309	SATELLITE
gorilla	mGorGor1	chrX	1814309	2069345	ANCESTRAL
gorilla	mGorGor1	chrX	2069345	3143119	SATELLITE
gorilla	mGorGor1	chrX	3143119	3196000	ANCESTRAL
gorilla	mGorGor1	chrX	3196000	3335000	AMPLICONIC
gorilla	mGorGor1	chrX	3335000	3345362	ANCESTRAL
gorilla	mGorGor1	chrX	3345362	3982472	SATELLITE
gorilla	mGorGor1	chrX	3982472	4079849	ANCESTRAL
gorilla	mGorGor1	chrX	4079849	4708441	SATELLITE
gorilla	mGorGor1	chrX	4708441	5098024	ANCESTRAL
gorilla	mGorGor1	chrX	5098024	6392890	SATELLITE
gorilla	mGorGor1	chrX	6392890	6560823	ANCESTRAL
gorilla	mGorGor1	chrX	6560823	9553142	SATELLITE
gorilla	mGorGor1	chrX	9553142	12048775	PAR
gorilla	mGorGor1	chrX	12048775	12299075	ANCESTRAL
gorilla	mGorGor1	chrX	12299075	13337000	AMPLICONIC
gorilla	mGorGor1	chrX	13337000	13984000	ANCESTRAL
gorilla	mGorGor1	chrX	13984000	14437000	AMPLICONIC
gorilla	mGorGor1	chrX	14437000	58638000	ANCESTRAL
gorilla	mGorGor1	chrX	58638000	58807530	AMPLICONIC
gorilla	mGorGor1	chrX	58807530	61857791	ANCESTRAL
gorilla	mGorGor1	chrX	61857791	61919344	AMPLICONIC
gorilla	mGorGor1	chrX	61919344	62237443	ANCESTRAL
gorilla	mGorGor1	chrX	62237443	62398508	AMPLICONIC
gorilla	mGorGor1	chrX	62398508	62640000	ANCESTRAL
gorilla	mGorGor1	chrX	62640000	63100028	AMPLICONIC
gorilla	mGorGor1	chrX	63100028	65509642	ANCESTRAL
gorilla	mGorGor1	chrX	65509642	65577498	AMPLICONIC
gorilla	mGorGor1	chrX	65577498	68254530	ANCESTRAL
gorilla	mGorGor1	chrX	68254530	74519264	SATELLITE
gorilla	mGorGor1	chrX	74519264	74823345	ANCESTRAL
gorilla	mGorGor1	chrX	74823345	74955501	AMPLICONIC
gorilla	mGorGor1	chrX	74955501	84468600	ANCESTRAL
gorilla	mGorGor1	chrX	84468600	84827918	AMPLICONIC
gorilla	mGorGor1	chrX	84827918	102390000	ANCESTRAL
gorilla	mGorGor1	chrX	102390000	102543000	AMPLICONIC
gorilla	mGorGor1	chrX	102543000	113950000	ANCESTRAL
gorilla	mGorGor1	chrX	113950000	114260011	AMPLICONIC
gorilla	mGorGor1	chrX	114260011	118051468	ANCESTRAL
gorilla	mGorGor1	chrX	118051468	118084636	AMPLICONIC
gorilla	mGorGor1	chrX	118084636	127470000	ANCESTRAL
gorilla	mGorGor1	chrX	127470000	127675000	AMPLICONIC
gorilla	mGorGor1	chrX	127675000	131733649	ANCESTRAL
gorilla	mGorGor1	chrX	131733649	131895217	AMPLICONIC
gorilla	mGorGor1	chrX	131895217	146884874	ANCESTRAL
gorilla	mGorGor1	chrX	146884874	147025081	AMPLICONIC
gorilla	mGorGor1	chrX	147025081	147404243	ANCESTRAL
gorilla	mGorGor1	chrX	147404243	147587259	AMPLICONIC
gorilla	mGorGor1	chrX	147587259	152697442	ANCESTRAL
gorilla	mGorGor1	chrX	152697442	152819278	AMPLICONIC
gorilla	mGorGor1	chrX	152819278	153160033	ANCESTRAL
gorilla	mGorGor1	chrX	153160033	153382193	AMPLICONIC
gorilla	mGorGor1	chrX	153382193	153598022	ANCESTRAL
gorilla	mGorGor1	chrX	153598022	153606654	AMPLICONIC
gorilla	mGorGor1	chrX	153606654	153874094	ANCESTRAL
gorilla	mGorGor1	chrX	153874094	153882712	AMPLICONIC
gorilla	mGorGor1	chrX	153882712	154708000	ANCESTRAL
gorilla	mGorGor1	chrX	154708000	154811000	AMPLICONIC
gorilla	mGorGor1	chrX	154811000	158406701	ANCESTRAL
gorilla	mGorGor1	chrX	158406701	158460357	AMPLICONIC
gorilla	mGorGor1	chrX	158460357	161139705	ANCESTRAL
gorilla	mGorGor1	chrX	161139705	161614788	AMPLICONIC
gorilla	mGorGor1	chrX	161614788	164351005	ANCESTRAL
gorilla	mGorGor1	chrX	164351005	164457000	AMPLICONIC
gorilla	mGorGor1	chrX	164457000	164735256	ANCESTRAL
gorilla	mGorGor1	chrX	164735256	164821876	AMPLICONIC
gorilla	mGorGor1	chrX	164821876	164922559	ANCESTRAL
gorilla	mGorGor1	chrX	164922559	164969098	AMPLICONIC
gorilla	mGorGor1	chrX	164969098	165870000	ANCESTRAL
gorilla	mGorGor1	chrX	165870000	166006957	AMPLICONIC
gorilla	mGorGor1	chrX	166006957	166163654	ANCESTRAL
gorilla	mGorGor1	chrX	166163654	166250679	AMPLICONIC
gorilla	mGorGor1	chrX	166250679	166938133	ANCESTRAL
gorilla	mGorGor1	chrX	166938133	167098440	AMPLICONIC
gorilla	mGorGor1	chrX	167098440	168006544	ANCESTRAL
gorilla	mGorGor1	chrX	168006544	168261911	SATELLITE
gorilla	mGorGor1	chrX	168261911	168432720	ANCESTRAL
gorilla	mGorGor1	chrX	168432720	170048973	SATELLITE
gorilla	mGorGor1	chrX	170048973	170162781	ANCESTRAL
gorilla	mGorGor1	chrX	170162781	171024070	SATELLITE
gorilla	mGorGor1	chrX	171024070	171301162	ANCESTRAL
gorilla	mGorGor1	chrX	171301162	171990627	SATELLITE
gorilla	mGorGor1	chrX	171990627	172337054	ANCESTRAL
gorilla	mGorGor1	chrX	172337054	173231981	SATELLITE
gorilla	mGorGor1	chrX	173231981	173360224	ANCESTRAL
gorilla	mGorGor1	chrX	173360224	173845610	SATELLITE
gorilla	mGorGor1	chrX	173845610	174120509	ANCESTRAL
gorilla	mGorGor1	chrX	174120509	175592984	SATELLITE
gorilla	mGorGor1	chrX	175592984	175891520	ANCESTRAL
gorilla	mGorGor1	chrX	175891520	176746093	SATELLITE
gorilla	mGorGor1	chrX	176746093	177553137	ANCESTRAL
gorilla	mGorGor1	chrY	0	165514	UNCLASSIFIED
gorilla	mGorGor1	chrY	165514	6884508	SATELLITE
gorilla	mGorGor1	chrY	6884508	9395068	PAR
gorilla	mGorGor1	chrY	9395068	11180707	ANCESTRAL
gorilla	mGorGor1	chrY	11180707	13789750	SATELLITE
gorilla	mGorGor1	chrY	13789750	13901954	AMPLICONIC
gorilla	mGorGor1	chrY	13901954	15091763	SATELLITE
gorilla	mGorGor1	chrY	15091763	15318000	UNCLASSIFIED
gorilla	mGorGor1	chrY	15318000	20754406	AMPLICONIC
gorilla	mGorGor1	chrY	20754406	25389901	SATELLITE
gorilla	mGorGor1	chrY	25389901	25398000	UNCLASSIFIED
gorilla	mGorGor1	chrY	25398000	26628055	AMPLICONIC
gorilla	mGorGor1	chrY	26628055	29042974	ANCESTRAL
gorilla	mGorGor1	chrY	29042974	29564417	AMPLICONIC
gorilla	mGorGor1	chrY	29564417	32758000	ANCESTRAL
gorilla	mGorGor1	chrY	32758000	32881000	AMPLICONIC
gorilla	mGorGor1	chrY	32881000	32919248	UNCLASSIFIED
gorilla	mGorGor1	chrY	32919248	34038768	SATELLITE
gorilla	mGorGor1	chrY	34038768	34910000	UNCLASSIFIED
gorilla	mGorGor1	chrY	34910000	35759000	AMPLICONIC
gorilla	mGorGor1	chrY	35759000	35779353	UNCLASSIFIED
gorilla	mGorGor1	chrY	35779353	41857437	SATELLITE
gorilla	mGorGor1	chrY	41857437	45108837	AMPLICONIC
gorilla	mGorGor1	chrY	45108837	45367885	SATELLITE
gorilla	mGorGor1	chrY	45367885	45742000	UNCLASSIFIED
gorilla	mGorGor1	chrY	45742000	45899000	AMPLICONIC
gorilla	mGorGor1	chrY	45899000	46858549	UNCLASSIFIED
gorilla	mGorGor1	chrY	46858549	47537930	SATELLITE
gorilla	mGorGor1	chrY	47537930	47558000	UNCLASSIFIED
gorilla	mGorGor1	chrY	47558000	47727000	AMPLICONIC
gorilla	mGorGor1	chrY	47727000	47840778	UNCLASSIFIED
gorilla	mGorGor1	chrY	47840778	52978212	SATELLITE
gorilla	mGorGor1	chrY	52978212	53010000	UNCLASSIFIED
gorilla	mGorGor1	chrY	53010000	53187000	AMPLICONIC
gorilla	mGorGor1	chrY	53187000	53195364	UNCLASSIFIED
gorilla	mGorGor1	chrY	53195364	65269191	SATELLITE
s-orang	mPonAbe1	chrX	0	2382228	PAR
s-orang	mPonAbe1	chrX	2382228	3232000	ANCESTRAL
s-orang	mPonAbe1	chrX	3232000	3707000	AMPLICONIC
s-orang	mPonAbe1	chrX	3707000	9384000	ANCESTRAL
s-orang	mPonAbe1	chrX	9384000	9593000	AMPLICONIC
s-orang	mPonAbe1	chrX	9593000	48522000	ANCESTRAL
s-orang	mPonAbe1	chrX	48522000	48928044	AMPLICONIC
s-orang	mPonAbe1	chrX	48928044	51907039	ANCESTRAL
s-orang	mPonAbe1	chrX	51907039	51976814	AMPLICONIC
s-orang	mPonAbe1	chrX	51976814	52294174	ANCESTRAL
s-orang	mPonAbe1	chrX	52294174	52448670	AMPLICONIC
s-orang	mPonAbe1	chrX	52448670	52680177	ANCESTRAL
s-orang	mPonAbe1	chrX	52680177	53130538	AMPLICONIC
s-orang	mPonAbe1	chrX	53130538	55758983	ANCESTRAL
s-orang	mPonAbe1	chrX	55758983	55826998	AMPLICONIC
s-orang	mPonAbe1	chrX	55826998	57106000	ANCESTRAL
s-orang	mPonAbe1	chrX	57106000	57241000	AMPLICONIC
s-orang	mPonAbe1	chrX	57241000	58372707	ANCESTRAL
s-orang	mPonAbe1	chrX	58372707	67812153	SATELLITE
s-orang	mPonAbe1	chrX	67812153	76522522	ANCESTRAL
s-orang	mPonAbe1	chrX	76522522	76594015	AMPLICONIC
s-orang	mPonAbe1	chrX	76594015	77524422	ANCESTRAL
s-orang	mPonAbe1	chrX	77524422	77920893	AMPLICONIC
s-orang	mPonAbe1	chrX	77920893	100504000	ANCESTRAL
s-orang	mPonAbe1	chrX	100504000	100601000	AMPLICONIC
s-orang	mPonAbe1	chrX	100601000	107933081	ANCESTRAL
s-orang	mPonAbe1	chrX	107933081	108143033	AMPLICONIC
s-orang	mPonAbe1	chrX	108143033	109732686	ANCESTRAL
s-orang	mPonAbe1	chrX	109732686	109816410	AMPLICONIC
s-orang	mPonAbe1	chrX	109816410	112076869	ANCESTRAL
s-orang	mPonAbe1	chrX	112076869	112107464	AMPLICONIC
s-orang	mPonAbe1	chrX	112107464	121564000	ANCESTRAL
s-orang	mPonAbe1	chrX	121564000	121731000	AMPLICONIC
s-orang	mPonAbe1	chrX	121731000	141177250	ANCESTRAL
s-orang	mPonAbe1	chrX	141177250	141335458	AMPLICONIC
s-orang	mPonAbe1	chrX	141335458	147727460	ANCESTRAL
s-orang	mPonAbe1	chrX	147727460	147859000	AMPLICONIC
s-orang	mPonAbe1	chrX	147859000	148134199	ANCESTRAL
s-orang	mPonAbe1	chrX	148134199	148147211	AMPLICONIC
s-orang	mPonAbe1	chrX	148147211	148403013	ANCESTRAL
s-orang	mPonAbe1	chrX	148403013	148505000	AMPLICONIC
s-orang	mPonAbe1	chrX	148505000	151376000	ANCESTRAL
s-orang	mPonAbe1	chrX	151376000	151509000	AMPLICONIC
s-orang	mPonAbe1	chrX	151509000	155912000	ANCESTRAL
s-orang	mPonAbe1	chrX	155912000	156266970	AMPLICONIC
s-orang	mPonAbe1	chrX	156266970	159199145	ANCESTRAL
s-orang	mPonAbe1	chrX	159199145	159313722	AMPLICONIC
s-orang	mPonAbe1	chrX	159313722	159604286	ANCESTRAL
s-orang	mPonAbe1	chrX	159604286	159686360	AMPLICONIC
s-orang	mPonAbe1	chrX	159686360	159816052	ANCESTRAL
s-orang	mPonAbe1	chrX	159816052	159857290	AMPLICONIC
s-orang	mPonAbe1	chrX	159857290	160837393	ANCESTRAL
s-orang	mPonAbe1	chrX	160837393	160899969	AMPLICONIC
s-orang	mPonAbe1	chrX	160899969	161887567	ANCESTRAL
s-orang	mPonAbe1	chrX	161887567	162049411	AMPLICONIC
s-orang	mPonAbe1	chrX	162049411	162586350	ANCESTRAL
s-orang	mPonAbe1	chrY	0	2427053	PAR
s-orang	mPonAbe1	chrY	2427053	5164958	ANCESTRAL
s-orang	mPonAbe1	chrY	5164958	6181000	AMPLICONIC
s-orang	mPonAbe1	chrY	6181000	7359991	ANCESTRAL
s-orang	mPonAbe1	chrY	7359991	7437277	AMPLICONIC
s-orang	mPonAbe1	chrY	7437277	10995663	ANCESTRAL
s-orang	mPonAbe1	chrY	10995663	15703000	AMPLICONIC
s-orang	mPonAbe1	chrY	15703000	16704582	UNCLASSIFIED
s-orang	mPonAbe1	chrY	16704582	17883381	SATELLITE
s-orang	mPonAbe1	chrY	17883381	17936000	UNCLASSIFIED
s-orang	mPonAbe1	chrY	17936000	18059000	AMPLICONIC
s-orang	mPonAbe1	chrY	18059000	18152839	UNCLASSIFIED
s-orang	mPonAbe1	chrY	18152839	35332926	SATELLITE
s-orang	mPonAbe1	chrY	35332926	35690000	UNCLASSIFIED
s-orang	mPonAbe1	chrY	35690000	56989000	AMPLICONIC
s-orang	mPonAbe1	chrY	56989000	57118624	UNCLASSIFIED
s-orang	mPonAbe1	chrY	57118624	63543855	SATELLITE
s-orang	mPonAbe1	chrY	63543855	63670000	UNCLASSIFIED
s-orang	mPonAbe1	chrY	63670000	63775000	AMPLICONIC
s-orang	mPonAbe1	chrY	63775000	63827581	UNCLASSIFIED
s-orang	mPonAbe1	chrY	63827581	66623274	SATELLITE
s-orang	mPonAbe1	chrY	66623274	66624000	UNCLASSIFIED
s-orang	mPonAbe1	chrY	66624000	66989000	AMPLICONIC
s-orang	mPonAbe1	chrY	66989000	67808326	UNCLASSIFIED
b-orang	mPonPyg2	chrX	0	48679	ANCESTRAL
b-orang	mPonPyg2	chrX	48679	2356735	PAR
b-orang	mPonPyg2	chrX	2356735	3204000	ANCESTRAL
b-orang	mPonPyg2	chrX	3204000	4075000	AMPLICONIC
b-orang	mPonPyg2	chrX	4075000	9790000	ANCESTRAL
b-orang	mPonPyg2	chrX	9790000	9993000	AMPLICONIC
b-orang	mPonPyg2	chrX	9993000	48907305	ANCESTRAL
b-orang	mPonPyg2	chrX	48907305	49312475	AMPLICONIC
b-orang	mPonPyg2	chrX	49312475	52285894	ANCESTRAL
b-orang	mPonPyg2	chrX	52285894	52355699	AMPLICONIC
b-orang	mPonPyg2	chrX	52355699	52674143	ANCESTRAL
b-orang	mPonPyg2	chrX	52674143	52822474	AMPLICONIC
b-orang	mPonPyg2	chrX	52822474	53050031	ANCESTRAL
b-orang	mPonPyg2	chrX	53050031	53343364	AMPLICONIC
b-orang	mPonPyg2	chrX	53343364	53436057	ANCESTRAL
b-orang	mPonPyg2	chrX	53436057	53497662	AMPLICONIC
b-orang	mPonPyg2	chrX	53497662	56116598	ANCESTRAL
b-orang	mPonPyg2	chrX	56116598	56184629	AMPLICONIC
b-orang	mPonPyg2	chrX	56184629	58605191	ANCESTRAL
b-orang	mPonPyg2	chrX	58605191	66367560	SATELLITE
b-orang	mPonPyg2	chrX	66367560	74978313	ANCESTRAL
b-orang	mPonPyg2	chrX	74978313	75048113	AMPLICONIC
b-orang	mPonPyg2	chrX	75048113	75974282	ANCESTRAL
b-orang	mPonPyg2	chrX	75974282	76369354	AMPLICONIC
b-orang	mPonPyg2	chrX	76369354	106403487	ANCESTRAL
b-orang	mPonPyg2	chrX	106403487	106613478	AMPLICONIC
b-orang	mPonPyg2	chrX	106613478	108202265	ANCESTRAL
b-orang	mPonPyg2	chrX	108202265	108285968	AMPLICONIC
b-orang	mPonPyg2	chrX	108285968	110538632	ANCESTRAL
b-orang	mPonPyg2	chrX	110538632	110569197	AMPLICONIC
b-orang	mPonPyg2	chrX	110569197	120056000	ANCESTRAL
b-orang	mPonPyg2	chrX	120056000	120245000	AMPLICONIC
b-orang	mPonPyg2	chrX	120245000	139731154	ANCESTRAL
b-orang	mPonPyg2	chrX	139731154	139885288	AMPLICONIC
b-orang	mPonPyg2	chrX	139885288	145817329	ANCESTRAL
b-orang	mPonPyg2	chrX	145817329	145826208	AMPLICONIC
b-orang	mPonPyg2	chrX	145826208	146258402	ANCESTRAL
b-orang	mPonPyg2	chrX	146258402	146399000	AMPLICONIC
b-orang	mPonPyg2	chrX	146399000	146942000	ANCESTRAL
b-orang	mPonPyg2	chrX	146942000	147041000	AMPLICONIC
b-orang	mPonPyg2	chrX	147041000	149898000	ANCESTRAL
b-orang	mPonPyg2	chrX	149898000	150069000	AMPLICONIC
b-orang	mPonPyg2	chrX	150069000	154432000	ANCESTRAL
b-orang	mPonPyg2	chrX	154432000	154779927	AMPLICONIC
b-orang	mPonPyg2	chrX	154779927	157716837	ANCESTRAL
b-orang	mPonPyg2	chrX	157716837	157831245	AMPLICONIC
b-orang	mPonPyg2	chrX	157831245	158126652	ANCESTRAL
b-orang	mPonPyg2	chrX	158126652	158219819	AMPLICONIC
b-orang	mPonPyg2	chrX	158219819	158325403	ANCESTRAL
b-orang	mPonPyg2	chrX	158325403	158378525	AMPLICONIC
b-orang	mPonPyg2	chrX	158378525	159357913	ANCESTRAL
b-orang	mPonPyg2	chrX	159357913	159420441	AMPLICONIC
b-orang	mPonPyg2	chrX	159420441	160406558	ANCESTRAL
b-orang	mPonPyg2	chrX	160406558	160568409	AMPLICONIC
b-orang	mPonPyg2	chrX	160568409	161100531	ANCESTRAL
b-orang	mPonPyg2	chrY	0	49817	UNCLASSIFIED
b-orang	mPonPyg2	chrY	49817	2337056	PAR
b-orang	mPonPyg2	chrY	2337056	5055892	ANCESTRAL
b-orang	mPonPyg2	chrY	5055892	6049000	AMPLICONIC
b-orang	mPonPyg2	chrY	6049000	7234744	ANCESTRAL
b-orang	mPonPyg2	chrY	7234744	7312028	AMPLICONIC
b-orang	mPonPyg2	chrY	7312028	10869514	ANCESTRAL
b-orang	mPonPyg2	chrY	10869514	16961000	AMPLICONIC
b-orang	mPonPyg2	chrY	16961000	16967665	UNCLASSIFIED
b-orang	mPonPyg2	chrY	16967665	18157869	SATELLITE
b-orang	mPonPyg2	chrY	18157869	18212000	UNCLASSIFIED
b-orang	mPonPyg2	chrY	18212000	18379000	AMPLICONIC
b-orang	mPonPyg2	chrY	18379000	18427511	UNCLASSIFIED
b-orang	mPonPyg2	chrY	18427511	25366665	SATELLITE
b-orang	mPonPyg2	chrY	25366665	25762000	UNCLASSIFIED
b-orang	mPonPyg2	chrY	25762000	42651000	AMPLICONIC
b-orang	mPonPyg2	chrY	42651000	42728796	UNCLASSIFIED
b-orang	mPonPyg2	chrY	42728796	47820059	SATELLITE
b-orang	mPonPyg2	chrY	47820059	47982000	UNCLASSIFIED
b-orang	mPonPyg2	chrY	47982000	48145000	AMPLICONIC
b-orang	mPonPyg2	chrY	48145000	48298285	UNCLASSIFIED
b-orang	mPonPyg2	chrY	48298285	48586114	SATELLITE
b-orang	mPonPyg2	chrY	48586114	49349692	UNCLASSIFIED
siamang	mSymSyn1	chrX	0	28000	ANCESTRAL
siamang	mSymSyn1	chrX	28000	289000	AMPLICONIC
siamang	mSymSyn1	chrX	289000	295261	ANCESTRAL
siamang	mSymSyn1	chrX	295261	1605026	SATELLITE
siamang	mSymSyn1	chrX	1605026	1606000	ANCESTRAL
siamang	mSymSyn1	chrX	1606000	1733000	AMPLICONIC
siamang	mSymSyn1	chrX	1733000	1740303	ANCESTRAL
siamang	mSymSyn1	chrX	1740303	2153317	SATELLITE
siamang	mSymSyn1	chrX	2153317	2249913	ANCESTRAL
siamang	mSymSyn1	chrX	2249913	3833478	SATELLITE
siamang	mSymSyn1	chrX	3833478	4185000	AMPLICONIC
siamang	mSymSyn1	chrX	4185000	4209204	ANCESTRAL
siamang	mSymSyn1	chrX	4209204	6596398	SATELLITE
siamang	mSymSyn1	chrX	6596398	7015000	AMPLICONIC
siamang	mSymSyn1	chrX	7015000	7021360	ANCESTRAL
siamang	mSymSyn1	chrX	7021360	8804147	SATELLITE
siamang	mSymSyn1	chrX	8804147	8957000	AMPLICONIC
siamang	mSymSyn1	chrX	8957000	8962608	ANCESTRAL
siamang	mSymSyn1	chrX	8962608	10711970	SATELLITE
siamang	mSymSyn1	chrX	10711970	11011326	ANCESTRAL
siamang	mSymSyn1	chrX	11011326	14128719	SATELLITE
siamang	mSymSyn1	chrX	14128719	14547000	AMPLICONIC
siamang	mSymSyn1	chrX	14547000	14549068	ANCESTRAL
siamang	mSymSyn1	chrX	14549068	16743352	PAR
siamang	mSymSyn1	chrX	16743352	16954836	ANCESTRAL
siamang	mSymSyn1	chrX	16954836	17040265	AMPLICONIC
siamang	mSymSyn1	chrX	17040265	17924000	ANCESTRAL
siamang	mSymSyn1	chrX	17924000	18035000	AMPLICONIC
siamang	mSymSyn1	chrX	18035000	61883661	ANCESTRAL
siamang	mSymSyn1	chrX	61883661	61945119	AMPLICONIC
siamang	mSymSyn1	chrX	61945119	65071925	ANCESTRAL
siamang	mSymSyn1	chrX	65071925	65123532	AMPLICONIC
siamang	mSymSyn1	chrX	65123532	65441039	ANCESTRAL
siamang	mSymSyn1	chrX	65441039	65477003	AMPLICONIC
siamang	mSymSyn1	chrX	65477003	65572127	ANCESTRAL
siamang	mSymSyn1	chrX	65572127	65607390	AMPLICONIC
siamang	mSymSyn1	chrX	65607390	65820314	ANCESTRAL
siamang	mSymSyn1	chrX	65820314	66034067	AMPLICONIC
siamang	mSymSyn1	chrX	66034067	68476354	ANCESTRAL
siamang	mSymSyn1	chrX	68476354	68635000	AMPLICONIC
siamang	mSymSyn1	chrX	68635000	68801801	ANCESTRAL
siamang	mSymSyn1	chrX	68801801	68860904	AMPLICONIC
siamang	mSymSyn1	chrX	68860904	70550338	ANCESTRAL
siamang	mSymSyn1	chrX	70550338	71318140	SATELLITE
siamang	mSymSyn1	chrX	71318140	79453052	ANCESTRAL
siamang	mSymSyn1	chrX	79453052	79514526	AMPLICONIC
siamang	mSymSyn1	chrX	79514526	80461477	ANCESTRAL
siamang	mSymSyn1	chrX	80461477	80780100	AMPLICONIC
siamang	mSymSyn1	chrX	80780100	85176790	ANCESTRAL
siamang	mSymSyn1	chrX	85176790	85238942	AMPLICONIC
siamang	mSymSyn1	chrX	85238942	106461087	ANCESTRAL
siamang	mSymSyn1	chrX	106461087	106655628	AMPLICONIC
siamang	mSymSyn1	chrX	106655628	110232465	ANCESTRAL
siamang	mSymSyn1	chrX	110232465	110268374	AMPLICONIC
siamang	mSymSyn1	chrX	110268374	119318000	ANCESTRAL
siamang	mSymSyn1	chrX	119318000	119587000	AMPLICONIC
siamang	mSymSyn1	chrX	119587000	138100000	ANCESTRAL
siamang	mSymSyn1	chrX	138100000	138259088	AMPLICONIC
siamang	mSymSyn1	chrX	138259088	138586809	ANCESTRAL
siamang	mSymSyn1	chrX	138586809	138787581	AMPLICONIC
siamang	mSymSyn1	chrX	138787581	152097226	ANCESTRAL
siamang	mSymSyn1	chrX	152097226	152502917	AMPLICONIC
siamang	mSymSyn1	chrX	152502917	155167114	ANCESTRAL
siamang	mSymSyn1	chrX	155167114	155244178	AMPLICONIC
siamang	mSymSyn1	chrX	155244178	155550319	ANCESTRAL
siamang	mSymSyn1	chrX	155550319	155692034	AMPLICONIC
siamang	mSymSyn1	chrX	155692034	156669084	ANCESTRAL
siamang	mSymSyn1	chrX	156669084	156726450	AMPLICONIC
siamang	mSymSyn1	chrX	156726450	157587253	ANCESTRAL
siamang	mSymSyn1	chrX	157587253	157737429	AMPLICONIC
siamang	mSymSyn1	chrX	157737429	158186000	ANCESTRAL
siamang	mSymSyn1	chrX	158186000	158289000	AMPLICONIC
siamang	mSymSyn1	chrX	158289000	158299652	ANCESTRAL
siamang	mSymSyn1	chrX	158299652	159014435	SATELLITE
siamang	mSymSyn1	chrX	159014435	159016000	ANCESTRAL
siamang	mSymSyn1	chrX	159016000	159305000	AMPLICONIC
siamang	mSymSyn1	chrX	159305000	159307480	ANCESTRAL
siamang	mSymSyn1	chrX	159307480	159658286	SATELLITE
siamang	mSymSyn1	chrX	159658286	159664000	ANCESTRAL
siamang	mSymSyn1	chrX	159664000	159790874	AMPLICONIC
siamang	mSymSyn1	chrX	159790874	160782074	SATELLITE
siamang	mSymSyn1	chrX	160782074	160788000	ANCESTRAL
siamang	mSymSyn1	chrX	160788000	160911000	AMPLICONIC
siamang	mSymSyn1	chrX	160911000	160912839	ANCESTRAL
siamang	mSymSyn1	chrX	160912839	162891368	SATELLITE
siamang	mSymSyn1	chrX	162891368	162898000	ANCESTRAL
siamang	mSymSyn1	chrX	162898000	163019000	AMPLICONIC
siamang	mSymSyn1	chrX	163019000	163022139	ANCESTRAL
siamang	mSymSyn1	chrX	163022139	165297312	SATELLITE
siamang	mSymSyn1	chrX	165297312	165304000	ANCESTRAL
siamang	mSymSyn1	chrX	165304000	165563000	AMPLICONIC
siamang	mSymSyn1	chrX	165563000	165588543	ANCESTRAL
siamang	mSymSyn1	chrY	0	76000	UNCLASSIFIED
siamang	mSymSyn1	chrY	76000	283000	AMPLICONIC
siamang	mSymSyn1	chrY	283000	289519	UNCLASSIFIED
siamang	mSymSyn1	chrY	289519	974164	SATELLITE
siamang	mSymSyn1	chrY	974164	1239000	AMPLICONIC
siamang	mSymSyn1	chrY	1239000	1241295	UNCLASSIFIED
siamang	mSymSyn1	chrY	1241295	1781889	SATELLITE
siamang	mSymSyn1	chrY	1781889	1788000	UNCLASSIFIED
siamang	mSymSyn1	chrY	1788000	2007000	AMPLICONIC
siamang	mSymSyn1	chrY	2007000	2017531	UNCLASSIFIED
siamang	mSymSyn1	chrY	2017531	2311545	SATELLITE
siamang	mSymSyn1	chrY	2311545	2353520	AMPLICONIC
siamang	mSymSyn1	chrY	2353520	2368683	UNCLASSIFIED
siamang	mSymSyn1	chrY	2368683	6418897	SATELLITE
siamang	mSymSyn1	chrY	6418897	6837000	AMPLICONIC
siamang	mSymSyn1	chrY	6837000	6839747	UNCLASSIFIED
siamang	mSymSyn1	chrY	6839747	9037659	PAR
siamang	mSymSyn1	chrY	9037659	10698523	ANCESTRAL
siamang	mSymSyn1	chrY	10698523	13028709	AMPLICONIC
siamang	mSymSyn1	chrY	13028709	17328173	SATELLITE
siamang	mSymSyn1	chrY	17328173	18038633	UNCLASSIFIED
siamang	mSymSyn1	chrY	18038633	22760801	AMPLICONIC
siamang	mSymSyn1	chrY	22760801	24666199	ANCESTRAL
siamang	mSymSyn1	chrY	24666199	27398705	SATELLITE
siamang	mSymSyn1	chrY	27398705	27694000	UNCLASSIFIED
siamang	mSymSyn1	chrY	27694000	29199000	AMPLICONIC
siamang	mSymSyn1	chrY	29199000	29531994	UNCLASSIFIED
siamang	mSymSyn1	chrY	29531994	29919963	SATELLITE
